# Functional genomic screens identify human host factors for SARS-CoV-2 and common cold coronaviruses

**DOI:** 10.1101/2020.09.24.312298

**Authors:** Ruofan Wang, Camille R. Simoneau, Jessie Kulsuptrakul, Mehdi Bouhaddou, Katherine Travisano, Jennifer M. Hayashi, Jared Carlson-Stevermer, Jennifer Oki, Kevin Holden, Nevan J. Krogan, Melanie Ott, Andreas S. Puschnik

**Affiliations:** Chan Zuckerberg Biohub, San Francisco, CA, 94158, USA; Gladstone Institutes, San Francisco, CA 94158, USA; University of California San Francisco, Quantitative Biosciences Institute (QBI), San Francisco, CA, 94158, USA; University of California San Francisco, Department of Cellular and Molecular Pharmacology, San Francisco, CA, 94158, USA; Synthego Corporation, Menlo Park, CA 94025

## Abstract

The *Coronaviridae* are a family of viruses that causes disease in humans ranging from mild respiratory infection to potentially lethal acute respiratory distress syndrome. Finding host factors that are common to multiple coronaviruses could facilitate the development of therapies to combat current and future coronavirus pandemics. Here, we conducted parallel genome-wide CRISPR screens in cells infected by SARS-CoV-2 as well as two seasonally circulating common cold coronaviruses, OC43 and 229E. This approach correctly identified the distinct viral entry factors ACE2 (for SARS-CoV-2), aminopeptidase N (for 229E) and glycosaminoglycans (for OC43). Additionally, we discovered phosphatidylinositol phosphate biosynthesis and cholesterol homeostasis as critical host pathways supporting infection by all three coronaviruses. By contrast, the lysosomal protein TMEM106B appeared unique to SARS-CoV-2 infection. Pharmacological inhibition of phosphatidylinositol phosphate biosynthesis and cholesterol homeostasis reduced replication of all three coronaviruses. These findings offer important insights for the understanding of the coronavirus life cycle as well as the potential development of host-directed therapies.
