## Supplementary Table 4 for "Functional genomic screens identify human host factors for SARS-CoV-2 and common cold coronaviruses"

### Sheet: CRISPR screen - primers
Primer name	Primer sequence
GeCKO PCR1 F	ttgcatatacgatacaaggctgtt
GeCKO PCR1 R	gatgaatactgccatttgtctcaa
GeCKO PCR2 F	AATGATACGGCGACCACCGAGATCTACACNNNNNNNNACACTCTTTCCCTACACGACGCTCTTCCGATCTtcttgtggaaaggacgaaacacc			"NNNNNNNN" indicates index sequence:
GeCKO PCR2 R	CAAGCAGAAGACGGCATACGAGATNNNNNNNNGTGACTGGAGTTCAGACGTGTGCTCTTCCGATCTCGGACTAGCCTTATTTTAACTTGCTATTTC			Index_ID	Index	Index2_ID	Index2
GeCKO custom sequencing primer	GCTCTTCCGATCTTCTTGTGGAAAGGACGAAACACCG			D701	ATTACTCG	D501	AGGCTATA
				D702	TCCGGAGA	D502	GCCTCTAT
				D703	CGCTCATT	D503	AGGATAGG
				D704	GAGATTCC	D504	TCAGAGCC
				D705	ATTCAGAA	D505	CTTCGCCT
				D706	GAATTCGT	D506	TAAGATTA
				D707	CTGAAGCT	D507	ACGTCCTG
				D708	TAATGCGC	D508	GTCAGTAC

### Sheet: Huh7.5.1 KO - sgRNAs & primers 
sgRNA sequences
Gene	sgRNA sequence
BECN1	GGAAGAGACTAACTCAGGAG
CCZ1B	GATGTGCCTTGGGAAAAGGG
EXOC2	ACTGAGACCGCCTTTCACAT
MBTPS2	CGATATAAGTTGCAAATGAG
PIK3R4	CAAGAACCAGATGACAAACG
RAB7A	ACGGTTCCAGTCTCTCGGTG
SCAP	CTGCTGGACATAAGCCACCG
TMEM106B	ATACAATAACACATACCCCT
UVRAG	AAATCGAGACTTCGCCACGT
VAC14	AACATCGTCAAGGTGGCCCG
VPS16	GCTGTTCGGGACTATCACAT
Genotyping primers
Gene	Primer F	Primer R	*Primer F or R were used for Sanger sequencing
BECN1	TGTCCAGGGCAATCATACAA	AGATTGCAGTGAGCCGAGAT
CCZ1B	AGGCAAGGAGAATTGCTTGA	CAGGGCTTCAAATTCTTTGG
EXOC2	TGGTTGTGCATTGGGATTTA	GAGGGCTCCGAAAGTCTTGT
MBTPS2	TTTTTGGCTGTTCAGAGAGACTT	TCCATCTCCAAGGGATTCTG
PIK3R4	TCCATGGTGACAACGTGATT	TGGTTGTTTCACCCTTCTGTC
RAB7A	TAGCACCCTGGAGATTGGAC	AGACAATGGCCCAAAGTCAC
SCAP	TGTGTGCCATCTGCATAGGT	GCTCATTCTGCACAACTCCA
TMEM106B	ATTTGCCTTTGCATTCAAGC	TGCTTGAGGACAGGAGTTCA
UVRAG	CCAGGTTTCACAGCCTTTGT	ATTTCAGCCCATCCAAACAG
VAC14	TAAGTGCAGCCCTCCCTAAA	GGGCATTGCAGACCTATGTT
VPS16	GCCAGATGTGGGAGTGTTCT	ACCCGGTGGGTAAAGGATAC

### Sheet: A549-ACE2 KO - sgRNAs & primers
sgRNA sequences
Gene	sgRNA1	sgRNA2	sgRNA3
ACE2	GACAUUCUCUUCAGUAAUAU	AAACUUGUCCAAAAAUGUCU	UUACAGCAACAAGGCUGAGA
ARF5	CGUUGCAGUUGGCUUGGAUG	GGGCUCACCUAUGGUUGGGA	AACUGGGAGCAGACCCCGCG
EXOC2	CUACUCAAACCUGAGAAAAU	AUUGUCACCACUAAGUCAGG	UGGACAUAAUUGCCUCCUGA
EXOC6	GCGGAGAACAGCGAGAGUCU	AGCACCGACACCGCCUGUGU	CGGGGGGCCGAAGUCCCGGU
EXOC8	CUAUGAACUGCCGGUAGUUC	GCGCAUCCAGGCGCUGGCGG	CUGCGUCGGCAGCUGGAGUC
MBTPS1	GCACAUCUGCCUGCAGUGUC	CGGGAAGGCAUUCGAGCAGA	UACCCUGCAAUGAAACCCGG
MBTPS2	GGACCCAGAGGCCUUUUUGU	CAAUCUUGCACAUUAGUAAC	GAAAUAUACACACCUCUAAC
PIKFYVE	GGCUCACGUUCUCGUGCUUC	CGCGUGGAUCAGCGACUGGA	CUGGCGCAGCCGGGCGUCGU
SCAP	CAACCCAAAAACAUACCAGC	AGGAUGCACAGAGGAGCCCA	UGAGGAUGACCCUGACUGAA
TMEM106B	UCUUCUUUGCUUGAAUGCAA	AGUGAAGUCCAUAAUGAAGA	CUUCCUGUAAAUUCCACAUA
VAC14	AGCAGGCGGCCAGGCCGAUG	CAAACUCCUGGGACAGGGUC	CAGGCUGGUCCGGGAGUUCG
Genotyping primers
Gene	Primer F	Primer R	Primer Seq
ACE2	CTGGGACTCCAAAATCAGGGA	CGCCCAACCCAAGTTCAAAG	CAAAATCAGGGATATGGAGGCAAACATC
ARF5	CCCTCTTTGGAGTTGGCTCA	CTAGGTCACATCCACCCTGC	CCCTCTTTGGAGTTGGCTCAC
EXOC2	CACACTGCCTTCCCGAAAGT	TCTACGGATGTTTGAAGAAACTCA	GTAACACAAATATTAACCAACATCCCAATC
EXOC6	AGGGACTAGTCGCGAGAGAG	TGCGGGGTGACAGCTACA	AGGGACTAGTCGCGAGAGAG
EXOC8	TGGAGAAAAAGCCGGCCTG	CTTGGGTGGGTCTAGACAGC	CTCCCTCCTCCCCTCCAGAG
MBTPS1	TAGATGTGGAAGGCTGCAGG	AGGATAGTTTTGCCTGGCGG	AGTCCCGAACATGGAATTCCTG
MBTPS2	AGGACTATGTCTTGAATTCAAAGCT	ACCAAGAAAAATGTCTATTGGTTGG	ATGTCTTGAATTCAAAGCTGGATTATTTTC
PIKFYVE	GCAGTGTTTTCAGTCCTTTGGA	GGTGAGCCACTGGAGACAAA	TTTTCAGTCCTTTGGAATATATGAAGCTAG
SCAP	TTAGCTAACCAGGCCAGGAC	CCTAGTGTGCAGAGCCAAGT	TTAGCTAACCAGGCCAGGACTAGAGTT
TMEM106B	TGGCTCCGAATAAATCCCTTCA	GTGGTTCCTGAGACCCACAG	AATATTTTACAGAGTTTGACTGTTCCTTGA
VAC14	CCAAGCCTCATTCCCAGGAG	ATCTCCCTTCCTCATTGCCG	GACAGAGTGGTAATAAAACATAGGTCTG

### Sheet: qPCR primers
qPCR primers/probes
Name	Sequence
18S-F	AGAAACGGCTACCACATCCA
18S-R	CACCAGACTTGCCCTCCA
hACE2_F	ggacccaggaaatgttcaga
hACE2_R	cgtccattgtcacctttgtg
hTMPRSS2_F	GATCGTGGGCGGTGAGAG
hTMPRSS2_R	ATCCACTCGGGGGTGATGAT
HCoV_OC43_F	TGGATTTTGGCGGGATGGAA
HCoV_OC43_R	GAGACGGGCATCTACACTCG
HCoV_229E_F	TACTCGAGGTTCCGTCTCGT
HCoV_229E_R	CAAGTGTCACACGGTTGCAG
SARS-CoV-2_N_Fwd	AAATTTTGGGGACCAGGAAC
SARS-CoV-2_N_Rev	TGGCACCTGTGTAGGTCAAC
SARS-CoV-2_N_Probe	ATGTCGCGCATTGGCATGGA
RNAseP Forward	AGATTTGGACCTGCGAGCG
RNAseP Reverse	GAGCGGCTGTCTCCACAAGT
RNAseP Probe	TTCTGACCTGAAGGCTCTGCGCG
N probe was labelled with 5' 6-FAM™/ZEN™/3' IB®FQ, and the RNAseP probe with 5' HEX™/ZEN™/3' IB®FQ.
All other primer pairs were used with detection of amplicons by SYBR Green.
